# Meta-Analysis Identifies Pleiotropic Loci Controlling Phenotypic Trade-offs in Sorghum

**DOI:** 10.1101/2020.10.27.355495

**Authors:** Ravi V. Mural, Marcin Grzybowski, Chenyong Miao, Alyssa Damke, Sirjan Sapkota, Richard E. Boyles, Maria G. Salas Fernandez, Patrick S. Schnable, Brandi Sigmon, Stephen Kresovich, James C. Schnable

**Affiliations:** Center for Plant Science Innovation and Department of Agronomy and Horticulture, University of Nebraska-Lincoln, Lincoln, NE USA; Department of Plant Pathology, University of Nebraska-Lincoln, Lincoln, NE USA; Advanced Plant Technology Program, Clemson University, Clemson, SC USA; Department of Plant and Environment Sciences, Clemson University, Clemson, SC USA; Pee Dee Research and Education Center, Clemson University, Florence, SC, USA; Department of Agronomy, Iowa State University, Ames, IA USA; Feed the Future Innovation Lab for Crop Improvement Cornell University, Ithaca, NY USA

## Abstract

Community association populations are composed of phenotypically and genetically diverse accessions. Once these populations are genotyped, the resulting marker data can be reused by different groups investigating the genetic basis of different traits. Because the same genotypes are observed and scored for a wide range of traits in different environments, these populations represent a unique resource to investigate both pleiotropy and genotype by environment interactions. Here we assembled a set of 234 separate trait datasets for the Sorghum Association Panel, a group of 406 sorghum genotypes widely employed by the sorghum genetics community. Comparison of genome wide association studies conducted with two independently generated marker sets for this population demonstrate that existing genetic marker sets do not saturate the genome and likely capture only 35-43% of potentially detectable loci controlling variation for traits scored in this population. While limited evidence for pleiotropy was apparent in cross-GWAS comparisons, a multivariate adaptive shrinkage approach recovered both known pleiotropic effects of existing loci and new pleiotropic effects, particularly significant impacts of known dwarfing genes on root architecture. In addition, we identified new loci with pleiotropic effects consistent with known trade-offs in sorghum development. These results demonstrate the potential for mining existing trait datasets from widely used community association populations to enable new discoveries from existing trait datasets as new, denser genetic marker datasets are generated for existing community association populations.
