## Supplemental Table 1 for "Meta-Analysis Identifies Pleiotropic Loci Controlling Phenotypic Trade-offs in Sorghum"

### Sheet: Supplemental_Table_S1
Reference Number	Short Name Using In This Study	PhenotypeGroup	Location of Data Collection	Institution	Paper_ID	Derived Trait? (Formula in Table S2)	Trait Values	Trait Name From Original Paper	Estimated Narrow-Sense Heritability (h2)
1	ShootWeightCold_A	Vegetative	Lubbock, Texas	USDA	Chopra et al. 2017	No	Mean	Shoot Weight	0.187669
2	RootWeightCold_A	Root	Lubbock, Texas	USDA	Chopra et al. 2017	No	Mean	Root Weight	0.30914
3	ShootLengthCold_A	Vegetative	Lubbock, Texas	USDA	Chopra et al. 2017	No	Mean	Shoot Length	0.227414
4	RootLengthCold_A	Root	Lubbock, Texas	USDA	Chopra et al. 2017	No	Mean	Root Length	0.426435
5	AnthocyaninCold_A	Biochemical	Lubbock, Texas	USDA	Chopra et al. 2017	No	Mean	Anthocyanin levels	0.210072
6	ShootRootWeightRatioCold_A	Vegetative	Lubbock, Texas	USDA	Chopra et al. 2017	Yes	Mean	Shoot Weight:Root Weight	0.18356
7	ShootWeightHot_A	Vegetative	Lubbock, Texas	USDA	Chopra et al. 2017	No	Mean	Shoot Weight	0.317104
8	RootWeightHot_A	Root	Lubbock, Texas	USDA	Chopra et al. 2017	No	Mean	Root Weight	0.222394
9	ShootLengthHot_A	Vegetative	Lubbock, Texas	USDA	Chopra et al. 2017	No	Mean	Shoot Length	0.268121
10	RootLengthHot_A	Root	Lubbock, Texas	USDA	Chopra et al. 2017	No	Mean	Root Length	0.194493
11	ChlorophyllA_A	Biochemical	Lubbock, Texas	USDA	Chopra et al. 2017	No	Mean	Chlorophyl A	0.211225
12	ChlorophyllB_A	Biochemical	Lubbock, Texas	USDA	Chopra et al. 2017	No	Mean	Chorophyll B	0.0906251
13	ChlorophyllTot_A	Biochemical	Lubbock, Texas	USDA	Chopra et al. 2017	No	Mean	Total Chlorophyll	0.18422
14	ShootRootWeightRatioHot_A	Vegetative	Lubbock, Texas	USDA	Chopra et al. 2017	Yes	Mean	Shoot Weight:Root Weight	0.297233
16	SeedWeight_B	Seed	Manhattan, Kansas	Kansas State	Moghimi et al. 2019	No	Mean	Seed Weight	0.404841
17	GermPercent_B	Agronomic	Manhattan, Kansas	Kansas State	Moghimi et al. 2019	No	Mean	Germination % In Control	0.070211
18	GermPercentCold_B	Agronomic	Manhattan, Kansas	Kansas State	Moghimi et al. 2019	No	Mean	Germination % In Chilling Stress	0.0557061
19	GermIndex_B	Agronomic	Manhattan, Kansas	Kansas State	Moghimi et al. 2019	No	Mean	Germination Index in Control	0.0164922
20	GermIndexCold_B	Agronomic	Manhattan, Kansas	Kansas State	Moghimi et al. 2019	No	Mean	Germination Index in Chilling Stress	0.116205
21	EmergPercent_B	Agronomic	Manhattan, Kansas	Kansas State	Moghimi et al. 2019	No	Mean	Emergence % In Control	0
22	EmergPercentCold_B	Agronomic	Manhattan, Kansas	Kansas State	Moghimi et al. 2019	No	Mean	Emergence % In Chilling Stress	0.0587473
23	EmergIndex_B	Agronomic	Manhattan, Kansas	Kansas State	Moghimi et al. 2019	No	Mean	Emergence Index In Control	0.00114338
24	EmergIndexCold_B	Agronomic	Manhattan, Kansas	Kansas State	Moghimi et al. 2019	No	Mean	Emergence Index in Chilling Stress	0.0206369
25	RootBiomass_B	Root	Manhattan, Kansas	Kansas State	Moghimi et al. 2019	No	Mean	Root Biomass In Control	0
26	RootBiomassCold_B	Root	Manhattan, Kansas	Kansas State	Moghimi et al. 2019	No	Mean	Root Biomass In Chilling Stress	0.00937041
27	TotalBiomass_B	Vegetative	Manhattan, Kansas	Kansas State	Moghimi et al. 2019	No	Mean	Total Biomass In Control	0.0291791
28	TotalBiomassCold_B	Vegetative	Manhattan, Kansas	Kansas State	Moghimi et al. 2019	No	Mean	Total Biomass In Chilling Stress	0
30	PanicleHeight_C	Vegetative	Lubbock, Texas	USDA	Brown et al. 2008	No	Mean	Plant Height	0.419038
31	PreflagHeight_C	Vegetative	Lubbock, Texas	USDA	Brown et al. 2008	No	Mean	Preflag Leaf Height	0.566836
32	PreflagToFlag_C	Reproductive	Lubbock, Texas	USDA	Brown et al. 2008	No	Mean	PreFlag To Flag	0.343753
33	FlagToApex_C	Vegetative	Lubbock, Texas	USDA	Brown et al. 2008	No	Mean	Flag Leaf To Apex	0.718712
34	RachisLength_C	Reproductive	Lubbock, Texas	USDA	Brown et al. 2008	No	Mean	Rachis Length	0.701662
35	BranchLength_C	Reproductive	Lubbock, Texas	USDA	Brown et al. 2008	No	Mean	Branch Length	0.643245
37	PericarpColor_D	Biochemical	Unknown	Clemson	Morris et al. 2013	No	Binary	Pericarp Pigmentation	0.394506
38	Tannins_D	Biochemical	Unknown	Clemson	Morris et al. 2013	No	Binary	Testa Tannin	0.779411
40	ORAC_E	Biochemical	Manhattan, Kansas	Kansas State	Rhodes et al. 2017	No	Mean	Oxygen Radical Absorbance Capacity	0.420892
41	Polyphenols_E	Biochemical	Manhattan, Kansas	Kansas State	Rhodes et al. 2017	No	Mean	Total Phenols	0.341262
42	Tannins_E	Biochemical	Manhattan, Kansas	Kansas State	Rhodes et al. 2017	No	Mean	Tannins	0.523083
44	Tannins_F	Biochemical	Unknown	Kansas State	Wu et al. 2012	No	Binary	Tannins	0.584949
46	SeedLength_G	Seed	Lubbock, Texas	UGA	Zhang et al. 2015	No	Mean	Seed Length 2008	0.460012
47	SeedWeight1_G	Seed	Lubbock, Texas	UGA	Zhang et al. 2015	No	Mean	Seed Width 2008	0.717292
48	SeedWeight2_G	Seed	Lubbock, Texas	UGA	Zhang et al. 2015	No	Mean	Seed Mass 2008	0.66399
49	SeedWeight3_G	Seed	Watkinsville, Georgia	UGA	Zhang et al. 2015	No	Mean	Seed Mass 2009 A	0.174741
50	SeedWeight4_G	Seed	Watkinsville, Georgia	UGA	Zhang et al. 2015	No	Mean	Seed Mass 2009 B	0.0789885
51	SeedWeight5_G	Seed	Watkinsville, Georgia	UGA	Zhang et al. 2015	No	Mean	Seed Mass 2010 A	0.218071
52	SeedWeight6_G	Seed	Watkinsville, Georgia	UGA	Zhang et al. 2015	No	Mean	Seed Mass 2010 B	0.180782
53	SeedWeight7_G	Seed	Watkinsville, Georgia	UGA	Zhang et al. 2015	Yes	Mean	Average Seed Mass 2009	0.178826
54	SeedWeight8_G	Seed	Watkinsville, Georgia	UGA	Zhang et al. 2015	Yes	Mean	Average Seed Mass 2010	0.191085
55	SeedWeight9_G	Seed	Watkinsville, Georgia	UGA	Zhang et al. 2015	Yes	Mean	Average Seed Mass 2008 2009 and 2010	0.318072
57	SeedProtein_H	Seed	Florence, South Carolina	Kansas State	Rhodes et al. 2017	No	Mean	Protein	0.240682
58	SeedOil_H	Seed	Florence, South Carolina	Kansas State	Rhodes et al. 2017	No	Mean	Fat	0.87589
59	SeedStarch_H	Seed	Florence, South Carolina	Kansas State	Rhodes et al. 2017	No	Mean	Starch	0.711301
60	SeedWeight_H	Seed	Florence, South Carolina	Kansas State	Rhodes et al. 2017	No	Mean	Hundred Seed Weight	0.752932
61	SeedProteinFatRatio_H	Seed	Florence, South Carolina	Kansas State	Rhodes et al. 2017	Yes	Mean	Protein:Fat	0.541871
62	SeedProteinSum_H	Seed	Florence, South Carolina	Kansas State	Rhodes et al. 2017	Yes	Mean	Protein+Fat	0.340859
63	SeedStarchFatRatio_H	Seed	Florence, South Carolina	Kansas State	Rhodes et al. 2017	Yes	Mean	Starch:Fat	0.848276
64	SeedStarchProteinRatio_H	Seed	Florence, South Carolina	Kansas State	Rhodes et al. 2017	Yes	Mean	Starch:Protein	0.633544
65	SeedStarch&SumProtFatRatio_H	Seed	Florence, South Carolina	Kansas State	Rhodes et al. 2017	Yes	Mean	Starch:(Protein+Fat)	0.690964
66	SeedStarchProtFatSum_H	Seed	Florence, South Carolina	Kansas State	Rhodes et al. 2017	Yes	Mean	Starch+Protein+Fat	0.736853
68	PanicleLength_I	Reproductive	Ames, Iowa	Iowa State	Zhou et al. 2018	No	Mean	Panicle Length	0.871992
69	PanicleWidth1_I	Reproductive	Ames, Iowa	Iowa State	Zhou et al. 2018	No	Mean	Width Front	0.298327
70	PanicleArea1_I	Reproductive	Ames, Iowa	Iowa State	Zhou et al. 2018	No	Mean	Area Front	0.787313
71	PanicleSolidity1_I	Reproductive	Ames, Iowa	Iowa State	Zhou et al. 2018	No	Mean	Solidity Front	0.787059
72	PanicleWidth2_I	Reproductive	Ames, Iowa	Iowa State	Zhou et al. 2018	No	Mean	Width Side	0.301726
73	PanicleArea2_I	Reproductive	Ames, Iowa	Iowa State	Zhou et al. 2018	No	Mean	Area Side	0.670799
74	PanicleSolidity2_I	Reproductive	Ames, Iowa	Iowa State	Zhou et al. 2018	No	Mean	Solidity Side	0.857225
75	PanicleVolume_I	Reproductive	Ames, Iowa	Iowa State	Zhou et al. 2018	No	Mean	Volume	0.450055
77	SeedWeight_J	Biochemical	Unknown	Danforth Center	Shakoor et al. 2016	No	Mean	Weight	0.466985
78	Boron_J	Biochemical	Unknown	Danforth Center	Shakoor et al. 2016	No	Mean	B11	0.386718
79	Sodium_J	Biochemical	Unknown	Danforth Center	Shakoor et al. 2016	No	Mean	Na23	0.317778
80	Magnesium_J	Biochemical	Unknown	Danforth Center	Shakoor et al. 2016	No	Mean	Mg25	0.206196
81	Aluminum_J	Biochemical	Unknown	Danforth Center	Shakoor et al. 2016	No	Mean	Al27	0.155832
82	Phosphorus_J	Biochemical	Unknown	Danforth Center	Shakoor et al. 2016	No	Mean	P31	0.228577
83	Sulfur_J	Biochemical	Unknown	Danforth Center	Shakoor et al. 2016	No	Mean	S34	0.317271
84	Potassium_J	Biochemical	Unknown	Danforth Center	Shakoor et al. 2016	No	Mean	K39	0.244481
85	Calcium_J	Biochemical	Unknown	Danforth Center	Shakoor et al. 2016	No	Mean	Ca43	0.285685
86	Manganese_J	Biochemical	Unknown	Danforth Center	Shakoor et al. 2016	No	Mean	Mn55	0.500863
87	Iron_J	Biochemical	Unknown	Danforth Center	Shakoor et al. 2016	No	Mean	Fe57	0.189409
88	Cobalt_J	Biochemical	Unknown	Danforth Center	Shakoor et al. 2016	No	Mean	Co59	0.203295
89	Nickel_J	Biochemical	Unknown	Danforth Center	Shakoor et al. 2016	No	Mean	Ni60	0.299546
90	Copper_J	Biochemical	Unknown	Danforth Center	Shakoor et al. 2016	No	Mean	Cu65	0.311051
91	Zinc_J	Biochemical	Unknown	Danforth Center	Shakoor et al. 2016	No	Mean	Zn66	0.347801
92	Arsenic_J	Biochemical	Unknown	Danforth Center	Shakoor et al. 2016	No	Mean	As75	0.458766
93	Selenium_J	Biochemical	Unknown	Danforth Center	Shakoor et al. 2016	No	Mean	Se82	0.298231
94	Rubidium_J	Biochemical	Unknown	Danforth Center	Shakoor et al. 2016	No	Mean	Rb85	0.134103
95	Strontium_J	Biochemical	Unknown	Danforth Center	Shakoor et al. 2016	No	Mean	Sr88	0.267538
96	Molybdenum_J	Biochemical	Unknown	Danforth Center	Shakoor et al. 2016	No	Mean	Mo98	0.237438
97	Cadmium_J	Biochemical	Unknown	Danforth Center	Shakoor et al. 2016	No	Mean	Cd111	0.135652
98	Indium_J	Biochemical	Unknown	Danforth Center	Shakoor et al. 2016	No	Mean	In115	0.449107
100	RootArea1_K	Root	Mead, NE	Iowa State	Zheng et al. 2019	No	Mean	Larger - Root Area	0.15975
101	RootArea2_K	Root	Mead, NE	Iowa State	Zheng et al. 2019	No	Mean	Smaller - Root Area	0.169333
102	RootArea3_K	Root	Mead, NE	Iowa State	Zheng et al. 2019	No	Mean	Larger - Convex Hull Area	0.105935
103	RootArea4_K	Root	Mead, NE	Iowa State	Zheng et al. 2019	No	Mean	Smaller - Convex Hull Area	0.106813
104	RootWidth1_K	Root	Mead, NE	Iowa State	Zheng et al. 2019	No	Mean	Larger - Maximum Width	0.200111
105	RootWidth2_K	Root	Mead, NE	Iowa State	Zheng et al. 2019	No	Mean	Smaller - Maximum Width	0.171101
106	RootWidth3_K	Root	Mead, NE	Iowa State	Zheng et al. 2019	No	Mean	Larger - Median Width	0.183889
107	RootWidth4_K	Root	Mead, NE	Iowa State	Zheng et al. 2019	No	Mean	Smaller - Median Width	0.153031
108	RootAngle1_K	Root	Mead, NE	Iowa State	Zheng et al. 2019	No	Mean	Larger - Width Profile Angle	0.227165
109	RootAngle2_K	Root	Mead, NE	Iowa State	Zheng et al. 2019	No	Mean	Smaller - Width Profile Angle	0.206023
110	RootDepth1_K	Root	Mead, NE	Iowa State	Zheng et al. 2019	No	Mean	Larger - Adjusted Depth	0.122332
111	RootDepth2_K	Root	Mead, NE	Iowa State	Zheng et al. 2019	No	Mean	Smaller - Adjusted Depth	0.0960086
113	HydrolysisRate_L	Biochemical	Florence, South Carolina	Clemson	Vandenbrink et al. 2010	No	Mean	Hydrolysis Yield Potential	0.0639987
114	Height_L	Vegetative	Florence, South Carolina	Clemson	Vandenbrink et al. 2010	No	Mean	Plant Height	0.245657
116	Phosphorus_M	Biochemical	Brazil	Embrapa	Paiva et al. 2017	No	Mean	P WoWs	0
117	Potassium_M	Biochemical	Brazil	Embrapa	Paiva et al. 2017	No	Mean	K WoWs	0.188826
118	Calcium_M	Biochemical	Brazil	Embrapa	Paiva et al. 2017	No	Mean	Ca WoWs	0.220664
119	Magnesium_M	Biochemical	Brazil	Embrapa	Paiva et al. 2017	No	Mean	Mg WoWs	0
120	Sulfur_M	Biochemical	Brazil	Embrapa	Paiva et al. 2017	No	Mean	S WoWs	0.228135
121	Copper_M	Biochemical	Brazil	Embrapa	Paiva et al. 2017	No	Mean	Cu WoWs	0.252295
122	Iron_M	Biochemical	Brazil	Embrapa	Paiva et al. 2017	No	Mean	Fe WoWs	0.300767
123	Manganese_M	Biochemical	Brazil	Embrapa	Paiva et al. 2017	No	Mean	Mn WoWs	0.551192
124	Zinc_M	Biochemical	Brazil	Embrapa	Paiva et al. 2017	No	Mean	Zn WoWs	0.0403431
125	PhosphorusDrought_M	Biochemical	Brazil	Embrapa	Paiva et al. 2017	No	Mean	P WthWs	0
126	PotassiumDrought_M	Biochemical	Brazil	Embrapa	Paiva et al. 2017	No	Mean	K WthWs	0.190362
127	CalciumDrought_M	Biochemical	Brazil	Embrapa	Paiva et al. 2017	No	Mean	Ca WthWs	0.570254
128	MagnesiumDrought_M	Biochemical	Brazil	Embrapa	Paiva et al. 2017	No	Mean	Mg WthWs	0.0247915
129	SulfurDrought_M	Biochemical	Brazil	Embrapa	Paiva et al. 2017	No	Mean	S WthWs	0.123117
130	CopperDrought_M	Biochemical	Brazil	Embrapa	Paiva et al. 2017	No	Mean	Cu WthWs	0.235406
131	IronDrought_M	Biochemical	Brazil	Embrapa	Paiva et al. 2017	No	Mean	Fe WthWs	0.0951697
132	ManganeseDrought_M	Biochemical	Brazil	Embrapa	Paiva et al. 2017	No	Mean	Mn WthWs	0.285865
133	ZincDrought_M	Biochemical	Brazil	Embrapa	Paiva et al. 2017	No	Mean	Zn WthWs	0
135	SeedCarbs_N	Seed	Brazil	Embrapa	Queiroz et al. 2015	No	Mean	CarbohydratesWoWS	0
136	SeedProtein_N	Seed	Brazil	Embrapa	Queiroz et al. 2015	No	Mean	ProteinsWoWS	0.193981
137	SeedOil_N	Seed	Brazil	Embrapa	Queiroz et al. 2015	No	Mean	LipidsWoWS	0.1154
138	SeedFiber_N	Seed	Brazil	Embrapa	Queiroz et al. 2015	No	Mean	Fibers (NDF)WoWS	0.125752
139	SeedAsh_N	Seed	Brazil	Embrapa	Queiroz et al. 2015	No	Mean	AshWoWS	0
140	SeedWeight_N	Seed	Brazil	Embrapa	Queiroz et al. 2015	No	Mean	Grains/ 100gWoWS	0.442732
141	SeedCarbsDrought_N	Seed	Brazil	Embrapa	Queiroz et al. 2015	No	Mean	CarbohydratesWthWS	0.493601
142	SeedProteinDrought_N	Seed	Brazil	Embrapa	Queiroz et al. 2015	No	Mean	ProteinsWthWS	0.00111822
143	SeedOilDrought_N	Seed	Brazil	Embrapa	Queiroz et al. 2015	No	Mean	LipidsWthWS	0.145629
144	SeedFiberDrought_N	Seed	Brazil	Embrapa	Queiroz et al. 2015	No	Mean	Fibers(NDF)WthWS	0
145	SeedAshDrought_N	Seed	Brazil	Embrapa	Queiroz et al. 2015	No	Mean	AshWthWS	0.0680334
146	SeedWeightDrought_N	Seed	Brazil	Embrapa	Queiroz et al. 2015	No	Mean	Grains/ 100gWthWS	0.259716
148	Zonate1_O	Disease	College Station, Texas	USDA	Prom et al. 2015	No	Mean	Zonate leaf spot Score	0.368109
149	Zonate2_O	Disease	College Station, Texas	USDA	Prom et al. 2015	No	Mean	Zonate leaf spot Incidence	0.328246
150	Zonate3_O	Disease	College Station, Texas	USDA	Prom et al. 2015	No	Mean	Rough leaf spot	0.11549
152	AnthraAverage_P	Disease	Mayaguez, Puerto Rico	USDA	Cuevas et al. 2018	No	Mean	Antheacnose Average Scores	0.55711
153	AnthraClassification_P	Disease	Mayaguez, Puerto Rico	USDA	Cuevas et al. 2018	No	Binary	Anthracanose Classification	0.696868
155	SeedDeterioration_Q	Disease	Mayaguez, Puerto Rico	USDA	Cuevas et al. 2019	No	Mean	Seed Deterioration	0.445809
156	EmergenceRate_Q	Disease	Mayaguez, Puerto Rico	USDA	Cuevas et al. 2019	No	Mean	Emergence Rate	0.356748
158	ColletoAVGscore_R	Disease	College Station, Texas	USDA	Prom et al. 2019	No	Mean	Colletotrichum Average Score	0.298107
160	SPAD_S	Biochemical	Austin, Texas	Kansas State	Lasky et al. 2015	No	BLUEs	Spad wet (SPAD meter)	0.189526
161	SPADDrought_S	Biochemical	Austin, Texas	Kansas State	Lasky et al. 2015	No	BLUEs	Spad dry (SPAD meter)	0.124425
162	SPADPlasticity_S	Biochemical	Austin, Texas	Kansas State	Lasky et al. 2015	No	BLUEs	Spad plast (SPAD meter)	0.022199
163	Chlorophyll_S	Biochemical	Austin, Texas	Kansas State	Lasky et al. 2015	No	BLUEs	Chl wet (μg cm-2 )	0.21948
164	ChlorophyllDrought_S	Biochemical	Austin, Texas	Kansas State	Lasky et al. 2015	No	BLUEs	Chl dry (μg cm-2 )	0.137093
165	ChlorophyllPlasticity_S	Biochemical	Austin, Texas	Kansas State	Lasky et al. 2015	No	BLUEs	Chl plast (μg cm-2 )	0.0250784
166	FloweringTime_S	Reproductive	Austin, Texas	Kansas State	Lasky et al. 2015	No	BLUEs	FT wet (log day of year)	0.47316
167	FloweringTimeDrought_S	Reproductive	Austin, Texas	Kansas State	Lasky et al. 2015	No	BLUEs	FT dry (log day of year)	0.276321
168	FloweringTimePlasticity_S	Reproductive	Austin, Texas	Kansas State	Lasky et al. 2015	No	BLUEs	FT plast (log(day of year wet / day of year dry))	0
169	Biomass_S	Vegetative	Austin, Texas	Kansas State	Lasky et al. 2015	No	BLUEs	biomass wet (log g)	0.226468
170	BiomassDrought_S	Vegetative	Austin, Texas	Kansas State	Lasky et al. 2015	No	BLUEs	biomass dry (log g)	0.0713817
171	BiomassPlasticity_S	Vegetative	Austin, Texas	Kansas State	Lasky et al. 2015	No	BLUEs	biomass plast (log (g wet / g dry))	0.0178847
172	GrainYield_S	Agronomic	Austin, Texas	Kansas State	Lasky et al. 2015	No	BLUEs	grain wet (log g)	0.164565
173	GrainYieldDrought_S	Agronomic	Austin, Texas	Kansas State	Lasky et al. 2015	No	BLUEs	grain dry (log g)	0.113407
174	GrainYieldPlasticity_S	Agronomic	Austin, Texas	Kansas State	Lasky et al. 2015	No	BLUEs	grain plast (log (g wet / g dry))	0
175	HarvestIndex_S	Agronomic	Austin, Texas	Kansas State	Lasky et al. 2015	No	BLUEs	harvest wet (log (g grain / g biomass))	0.053892
176	HarvestIndexDrought_S	Agronomic	Austin, Texas	Kansas State	Lasky et al. 2015	No	BLUEs	harvest dry (log (g grain / g biomass))	0.107498
177	HarvestIndexPlasticity_S	Agronomic	Austin, Texas	Kansas State	Lasky et al. 2015	No	BLUEs	harvest plast (log ((g wet grain / g wet biomass) / (g dry grain / g dry biomass)))	0
178	PlantHeight_S	Vegetative	Austin, Texas	Kansas State	Lasky et al. 2015	No	BLUEs	height wet (cm)	0.108649
179	PlantHeightDrought_S	Vegetative	Austin, Texas	Kansas State	Lasky et al. 2015	No	BLUEs	height dry (cm)	0.197034
180	PlantHeightPlasticity_S	Vegetative	Austin, Texas	Kansas State	Lasky et al. 2015	No	BLUEs	height plast m13 (cm)	0
181	SPAD2_S	Biochemical	Austin, Texas	Kansas State	Lasky et al. 2015	No	BLUEs	Spad avg (SPAD meter)	0.177766
182	Chlorophyll2_S	Biochemical	Austin, Texas	Kansas State	Lasky et al. 2015	No	BLUEs	Chl avg (μg cm-2 )	0.194972
183	FloweringTime2_S	Reproductive	Austin, Texas	Kansas State	Lasky et al. 2015	No	BLUEs	FT avg (log day of year)	0.398237
184	Biomass2_S	Vegetative	Austin, Texas	Kansas State	Lasky et al. 2015	No	BLUEs	biomass avg (log g)	0.171482
185	GrainYield2_S	Agronomic	Austin, Texas	Kansas State	Lasky et al. 2015	No	BLUEs	grain avg (log g)	0.156407
186	HarvestIndex2_S	Agronomic	Austin, Texas	Kansas State	Lasky et al. 2015	No	BLUEs	harvest avg (log (g grain / g biomass))	0.192351
187	PlantHeight2_S	Vegetative	Austin, Texas	Kansas State	Lasky et al. 2015	No	BLUEs	height avg (cm)	0.175709
189	FloweringTime_T	Reproductive	Florence, South Carolina	Clemson	Boyles et al. 2016	No	BLUPs	Days to anthesis (d)	0.340289
190	PlantHeight_T	Vegetative	Florence, South Carolina	Clemson	Boyles et al. 2016	No	BLUPs	Plant height (cm)	0.402424
191	GlumTenacity_T	Reproductive	Florence, South Carolina	Clemson	Boyles et al. 2016	No	BLUPs	Glume Tenacity (0-5 visual rating on % glumes retained after threshing with 0=no glumes retained and 5=50%+ glumes retained)	0.43775
192	GrainsPerPanicle_T	Reproductive	Florence, South Carolina	Clemson	Boyles et al. 2016	No	BLUPs	Grain number per primary panicle	0.329697
193	SeedWeight_T	Seed	Florence, South Carolina	Clemson	Boyles et al. 2016	No	BLUPs	1000-grain weight (g)	0.565536
194	GrainWeightPerPanicle_T	Reproductive	Florence, South Carolina	Clemson	Boyles et al. 2016	No	BLUPs	Grain yield per primary panicle (g)	0.316753
195	SeedAcidFiber_T	Seed	Florence, South Carolina	Clemson	Unpublished, Clemson	No	BLUPs	Acid Detergent Fiber (% dry basis)	0.620528
196	SeedAmylose_T	Seed	Florence, South Carolina	Clemson	Boyles et al. 2017	No	BLUPs	Amylose (% starch)	0.272734
197	SeedOil_T	Seed	Florence, South Carolina	Clemson	Boyles et al. 2017	No	BLUPs	Fat (% dry basis)	0.492247
198	SeedIron_T	Seed	Florence, South Carolina	Clemson	Unpublished, Clemson	No	BLUPs	Iron (ppm)	0.507512
199	SeedEnergy_T	Seed	Florence, South Carolina	Clemson	Boyles et al. 2017	No	BLUPs	Gross energy (cal/g)	0.59967
200	StarchDigestibility_T	Seed	Florence, South Carolina	Clemson	Unpublished, Clemson	No	BLUPs	In vitro Starch Digestibility (% starch)	0.498262
201	Magnesium_T	Biochemical	Florence, South Carolina	Clemson	Unpublished, Clemson	No	BLUPs	Magnesium (% dry basis)	0.539301
202	Manganese_T	Biochemical	Florence, South Carolina	Clemson	Unpublished, Clemson	No	BLUPs	Manganese (ppm)	0.217717
203	SeedMoisture_T	Seed	Florence, South Carolina	Clemson	Unpublished, Clemson	No	BLUPs	Moisture (%)	0.261601
204	SeedNeutralFiber_T	Seed	Florence, South Carolina	Clemson	Unpublished, Clemson	No	BLUPs	Neutral Detergent Fiber (% dry basis)	0.56403
205	Nitrogen_T	Biochemical	Florence, South Carolina	Clemson	Unpublished, Clemson	No	BLUPs	Nitrogen (mg)	0.301836
206	Phosphorus_T	Biochemical	Florence, South Carolina	Clemson	Unpublished, Clemson	No	BLUPs	Phosphorus (% dry basis)	0.409299
207	Prolamin_T	Seed	Florence, South Carolina	Clemson	Unpublished, Clemson	No	BLUPs	Prolamin (% dry basis)	0.315329
208	Protein_T	Seed	Florence, South Carolina	Clemson	Boyles et al. 2017	No	BLUPs	Protein (% dry basis)	0.292128
209	Starch_T	Seed	Florence, South Carolina	Clemson	Boyles et al. 2017	No	BLUPs	Starch (% dry basis)	0.574775
210	Zinc_T	Biochemical	Florence, South Carolina	Clemson	Unpublished, Clemson	No	BLUPs	Zinc (ppm)	0.262171
211	SeedDensity_T	Seed	Florence, South Carolina	Clemson	Unpublished, Clemson	No	BLUPs	Seed density (g/ml)	0.172858
212	FloweringtoMaturity_T	Reproductive	Florence, South Carolina	Clemson	Boyles et al. 2016	No	BLUPs	grain fill duration (DTM - DTA)	0.245815
213	PanicleBranchLength_T	Reproductive	Florence, South Carolina	Clemson	Sapkota et al. 2020	No	BLUPs	Primary panicle branch length (mm)	0.437091
214	HeightFlagLeaf_T	Vegetative	Florence, South Carolina	Clemson	Sapkota et al. 2020	No	BLUPs	Flag leaf height (cm)	0.469369
215	PanicleLength_T	Reproductive	Florence, South Carolina	Clemson	Sapkota et al. 2020	No	BLUPs	Panicle length (cm)	0.596597
216	PanicleExsertion_T	Reproductive	Florence, South Carolina	Clemson	Unpublished, Clemson	No	BLUPs	Exsertion (cm height of lowest part of panicle - flag leaf height)	0.173483
218	PlantHeight_U	Vegetative	Ames, Iowa	Iowa State	Zhao et al. 2016	No	BLUPs	Plan Height	0.505612
219	PanicleLength_U	Reproductive	Ames, Iowa	Iowa State	Zhao et al. 2016	No	BLUPs	Panicle Length	1
220	PanicleExsertion_U	Reproductive	Ames, Iowa	Iowa State	Zhao et al. 2016	No	BLUPs	Panicle Exsertion	0.532497
221	StemSize_U	Vegetative	Ames, Iowa	Iowa State	Zhao et al. 2016	No	BLUPs	Stem Circumference	0.455191
222	TillerNumber_U	Vegetative	Ames, Iowa	Iowa State	Zhao et al. 2016	No	BLUPs	Tiller Number	0.418941
223	LeafAngle_U	Vegetative	Ames, Iowa	Iowa State	Zhao et al. 2016	No	BLUPs	Leaf Angle	0.656483
224	NodeNumber_U	Vegetative	Ames, Iowa	Iowa State	Zhao et al. 2016	No	BLUPs	Internode Number	0.528094
225	FloweringTime_U	Reproductive	Ames, Iowa	Iowa State	Zhao et al. 2016	No	BLUPs	Flowering Time	0.356775
226	PlantHeight_V	Vegetative	Ames, Iowa	Iowa State	Breitzman et al. 2019	No	BLUPs	Plot-based Plant Height (PPH)	0.540539
227	PlantWidth_V	Vegetative	Ames, Iowa	Iowa State	Breitzman et al. 2019	No	BLUPs	Plot-based Plant Width (PPW)	0.164668
228	PlantVolume_V	Vegetative	Ames, Iowa	Iowa State	Breitzman et al. 2019	No	BLUPs	Convex-Hull Volume (CHV)	0.501759
229	PlantSurfaceArea_V	Vegetative	Ames, Iowa	Iowa State	Breitzman et al. 2019	No	BLUPs	Plant Surface Area (PSA)	0.313625
230	FreshBiomass_V	Vegetative	Ames, Iowa	Iowa State	Breitzman et al. 2019	No	BLUPs	Wet Biomass (WB)	0.20882
231	DryBiomass_V	Vegetative	Ames, Iowa	Iowa State	Breitzman et al. 2019	No	BLUPs	Dry Biomass (DB)	0.334502
232	FreshBiomass2_V	Vegetative	Ames, Iowa	Iowa State	Breitzman et al. 2019	No	BLUPs	Wet Biomass cov-PPH	0.251312
233	DryBiomass2_V	Vegetative	Ames, Iowa	Iowa State	Breitzman et al. 2019	No	BLUPs	Dry Biomass cov-PPH	0.157263
234	PlantArea_V	Vegetative	Ames, Iowa	Iowa State	Breitzman et al. 2019	Yes	BLUPs	Plot-based Plant Area (PPHxPPW)	0.44452
236	PlantHeight_W	Vegetative	Mead, NE	UNL	Unpublished, UNL	No	BLUPs	Plant height (to influo)	0.611055
237	HeightFlagLeaf_W	Vegetative	Mead, NE	UNL	Unpublished, UNL	No	BLUPs	Plant height (to 1st flag)	0.591788
238	LeafAngle_W	Vegetative	Mead, NE	UNL	Unpublished, UNL	No	BLUPs	Leaf angle (3rd leaf)	0.134797
239	StemSize_W	Vegetative	Mead, NE	UNL	Unpublished, UNL	No	BLUPs	Stem diameter (between 3rd and 4th leaf)	0.255439
240	FlagToApex_W	Vegetative	Mead, NE	UNL	Unpublished, UNL	No	BLUPs	Plant height (to influo)/Plant height (to 1st flag)	0.569047
242	PanicleLength_X	Reproductive	Mead, NE	UNL	Unpublished, UNL	No	BLUPs	Inflorescence Length (cm)	1
243	RachisLength_X	Reproductive	Mead, NE	UNL	Unpublished, UNL	No	BLUPs	Rachis Length (cm)	0.956013
244	RachisDiameter_X	Reproductive	Mead, NE	UNL	Unpublished, UNL	No	BLUPs	Rachis diameter (mm)	0.683745
245	PanicleBranches1_X	Reproductive	Mead, NE	UNL	Unpublished, UNL	No	BLUPs	Primary branch #	0.804172
246	PanicleBranchLength1_X	Reproductive	Mead, NE	UNL	Unpublished, UNL	No	BLUPs	Primary branch length-bottom (cm)	0.847327
247	PanicleBranchLength2_X	Reproductive	Mead, NE	UNL	Unpublished, UNL	No	BLUPs	Primary branch length top (cm)	0.727139
248	BranchInternodeLength_X	Reproductive	Mead, NE	UNL	Unpublished, UNL	No	BLUPs	Primary branch 1st internode length (cm)	0.524973
249	PanicleBranches2_X	Reproductive	Mead, NE	UNL	Unpublished, UNL	No	BLUPs	Secondary Branch #	0.183825
250	PanicleBranches3_X	Reproductive	Mead, NE	UNL	Unpublished, UNL	No	BLUPs	II branches with III branches	0.187742
251	AwnProminence_X	Reproductive	Mead, NE	UNL	Unpublished, UNL	No	Binary	Prominent Awns	0.607557
252	GlumProminence_X	Reproductive	Mead, NE	UNL	Unpublished, UNL	No	Binary	Prominent Glumes	0
253	PanicleNodes_X	Vegetative	Mead, NE	UNL	Unpublished, UNL	No	BLUPs	Nodes	0.597657
254	Infertility_X	Reproductive	Mead, NE	UNL	Unpublished, UNL	No	BLUPs	Infertility (1-4)	0.0393336
255	InfloRachisRatio_X	Reproductive	Mead, NE	UNL	Unpublished, UNL	No	BLUPs	Inflorescence Length (cm)/Rachis Length (cm)	0.601356
256	RachisRLRDRatio_X	Reproductive	Mead, NE	UNL	Unpublished, UNL	No	BLUPs	Rachis Length (cm)/Rachis diameter (mm)	0.872474
